# Evolutionary sweeps of subviral parasites and their phage host bring unique parasite variants and disappearance of a phage CRISPR-Cas system

**DOI:** 10.1101/2021.10.07.463549

**Authors:** Angus Angermeyer, Stephanie G. Hays, Maria H.T. Nguyen, Fatema-tuz Johura, Marzia Sultana, Munirul Alam, Kimberley D. Seed

## Abstract

*Vibrio cholerae* is a significant threat to global public health in part due to its propensity for large-scale evolutionary sweeps where lineages emerge and are replaced. These sweeps may originate from the Bay of Bengal where bacteriophage predation and the evolution of anti-phage counter defenses is a recurring theme. The bacteriophage ICP1 is a key predator of epidemic *V. cholerae* and is notable for acquiring a CRISPR-Cas system to combat PLE, a defensive subviral parasite encoded by its *V. cholerae* host. Here we describe the discovery of five previously unknown PLE variants, including one found during recent surveillance of patient samples in Bangladesh. We also observed a lineage sweep of PLE negative *V. cholerae* occurring within a patient population in under a year which coincided with a loss of ICP1’s CRISPR-Cas system. These findings reinforce the importance of surveillance to better understand the selective pressures that drive pandemic cholera.
