## Supplementary material for "Evolutionary sweeps of subviral parasites and their phage host bring unique parasite variants and disappearance of a phage CRISPR-Cas system": Table S1

### Sheet: Stool Samples
Stool_Aliquot_ID	Site	Date	Loci PCR	# ICP1 Isolates	# VC Isolates
KDCP-19	Dhaka	5-2017	CRISPR-Cas	1	4
KDCP-24	Dhaka	5-2017	CRISPR-Cas	1	4
KDCP-28	Dhaka	5-2017	Not Tested	0	4
KDCP-35	Dhaka	5-2017	CRISPR-Cas	3	4
KDCP-55	Dhaka	9-2017	Not Detected	0	4
KDCP-68	Dhaka	2-2018	Not Detected	0	3
KDCP-07	Dhaka	4-2017	CRISPR-Cas	2	0
KMCP-76	Mathbaria	5-2018	BOTH	6	0
KMCP-107	Mathbaria	5-2019	odn Nuclease	0	1
KDCP-269	Dhaka	9-2019	Not Detected	0	0
KDCP-271	Dhaka	9-2019	odn Nuclease	0	0
KDCP-272	Dhaka	9-2019	odn Nuclease	0	0
KDCP-275	Dhaka	9-2019	Not Detected	0	0
KMCP-01	Mathbaria	4-2017	Not Detected	0	1
KMCP-16	Mathbaria	5-2017	Not Detected	0	3
KMCP-18	Mathbaria	5-2017	Not Tested	0	1
KMCP-19	Mathbaria	5-2017	Not Tested	0	1
KDCP-20	Dhaka	5-2017	Not Detected	0	1
KDCP-26	Dhaka	5-2017	CRISPR-Cas	2	2
KDCP-32	Dhaka	5-2017	Not Tested	0	1
KDCP-42	Dhaka	5-2017	Not Tested	0	1
KDCP-54	Dhaka	8-2017	Not Detected	0	1
KDCP-56	Dhaka	9-2017	Not Detected	0	2
KDCP-57	Dhaka	9-2017	Not Tested	0	1
KDCP-66	Dhaka	12-2017	CRISPR-Cas	0	1
KDCP-73	Dhaka	2-2018	Not Detected	0	2
KDCP-74	Dhaka	2-2018	CRISPR-Cas	0	1
KMCP-49	Mathbaria	3-2018	Not Detected	0	1
KMCP-52	Mathbaria	4-2018	Not Detected	0	1
KMCP-55	Mathbaria	4-2018	CRISPR-Cas	1	1
KMCP-56	Mathbaria	4-2018	Not Detected	0	1
KMCP-57	Mathbaria	4-2018	CRISPR-Cas	0	1
KMCP-61	Mathbaria	4-2018	CRISPR-Cas	0	1
KMCP-65	Mathbaria	4-2018	Not Detected	0	1
KMCP-67	Mathbaria	4-2018	CRISPR-Cas	0	1
KMCP-68	Mathbaria	4-2018	CRISPR-Cas	0	1
KDCP-79	Dhaka	4-2018	Not Detected	0	1
KDCP-81	Dhaka	4-2018	Not Detected	0	1
KDCP-82	Dhaka	4-2018	Not Detected	0	1
KDCP-83	Dhaka	4-2018	Not Detected	0	1
KDCP-87	Dhaka	4-2018	Not Detected	0	1
KMCP-69	Mathbaria	5-2018	Not Detected	0	1
KMCP-70	Mathbaria	5-2018	CRISPR-Cas	0	1
KMCP-72	Mathbaria	5-2018	Not Detected	0	1
KMCP-80	Mathbaria	5-2018	Not Detected	0	1
KMCP-85	Mathbaria	5-2018	Not Detected	0	1
KMCP-88	Mathbaria	5-2018	BOTH	1	1
KMCP-90	Mathbaria	5-2018	Not Detected	0	3
KDCP-90	Dhaka	5-2018	Not Tested	0	1
KDCP-98	Dhaka	5-2018	Not Tested	0	1
KMCP-93	Mathbaria	6-2018	Not Detected	0	1
KDCP-103	Dhaka	6-2018	Not Tested	0	1
KDCP-136	Dhaka	9-2018	Not Tested	0	1
KDCP-137	Dhaka	9-2018	Not Tested	0	2
KDCP-140	Dhaka	9-2018	Not Tested	0	1
KDCP-144	Dhaka	9-2018	Not Tested	0	1
KDCP-147	Dhaka	9-2018	Not Tested	0	1
KDCP-148	Dhaka	10-2018	Not Tested	0	1
KDCP-152	Dhaka	10-2018	Not Tested	0	1
KDCP-154	Dhaka	10-2018	Not Tested	0	1
KDCP-168	Dhaka	11-2018	Not Tested	0	1
KDCP-187	Dhaka	1-2019	Not Tested	0	1
KDCP-195	Dhaka	2-2019	Not Tested	0	1
KDCP-202	Dhaka	3-2019	Not Tested	0	1
KDCP-208	Dhaka	3-2019	Not Tested	0	1
KDCP-215	Dhaka	4-2019	Not Tested	0	1
KDCP-220	Dhaka	4-2019	Not Tested	0	1
KMCP-119	Mathbaria	5-2019	Not Detected	0	1
KMCP-134	Mathbaria	5-2019	odn Nuclease	0	1
KMCP-137	Mathbaria	5-2019	odn Nuclease	0	1
KMCP-138	Mathbaria	5-2019	odn Nuclease	1	1
KDCP-226	Dhaka	5-2019	Not Tested	0	1
KDCP-228	Dhaka	5-2019	Not Tested	0	1
KDCP-231	Dhaka	5-2019	Not Tested	0	1
KMCP-145	Mathbaria	6-2019	Not Tested	0	1
KMCP-146	Mathbaria	6-2019	odn Nuclease	0	1
KMCP-160	Mathbaria	6-2019	Not Tested	0	2
KDCP-241	Dhaka	6-2019	Not Detected	0	1
KDCP-245	Dhaka	6-2019	Not Detected	0	1
KDCP-250	Dhaka	7-2019	Not Tested	0	1
KDCP-254	Dhaka	7-2019	Not Tested	0	1
KDCP-260	Dhaka	8-2019	odn Nuclease	1	1
KDCP-262	Dhaka	8-2019	Not Detected	0	2
KDCP-264	Dhaka	8-2019	Not Tested	0	1
KDCP-270	Dhaka	9-2019	odn Nuclease	0	1
KDCP-278	Dhaka	9-2019	odn Nuclease	1	1
KDCP-281	Dhaka	9-2019	Not Tested	0	1
KDCP-01	Dhaka	11-2016	CRISPR-Cas	0	1
KDCP-02	Dhaka	11-2016	Not Tested	0	1
KDCP-03	Dhaka	11-2016	Not Tested	0	1
KDCP-05	Dhaka	11-2016	CRISPR-Cas	1	1
KDCP-04	Dhaka	12-2016	Not Detected	0	1
KMCP-07	Mathbaria	4-2017	CRISPR-Cas	0	3
KDCP-06	Dhaka	4-2017	Not Tested	0	1
KDCP-11	Dhaka	4-2017	Not Tested	0	1
KDCP-12	Dhaka	4-2017	Not Tested	0	1
KDCP-16	Dhaka	5-2017	Not Detected	0	1
KDCP-17	Dhaka	5-2017	Not Tested	0	1
KDCP-18	Dhaka	5-2017	CRISPR-Cas	2	3
KDCP-21	Dhaka	5-2017	Not Detected	0	1
KDCP-25	Dhaka	5-2017	Not Detected	0	2
KDCP-36	Dhaka	5-2017	CRISPR-Cas	2	1
KDCP-37	Dhaka	5-2017	CRISPR-Cas	1	2
KDCP-38	Dhaka	5-2017	CRISPR-Cas	3	1
KDCP-39	Dhaka	5-2017	CRISPR-Cas	2	4
KDCP-40	Dhaka	5-2017	CRISPR-Cas	0	1
KDCP-41	Dhaka	5-2017	Not Detected	0	1
KDCP-43	Dhaka	5-2017	Not Tested	0	1
KDCP-44	Dhaka	5-2017	Not Tested	0	1
KDCP-50	Dhaka	6-2017	Not Detected	0	1
KDCP-53	Dhaka	6-2017	CRISPR-Cas	0	1
KDCP-58	Dhaka	10-2017	Not Detected	0	1
KDCP-59	Dhaka	10-2017	Not Detected	0	3
KDCP-63	Dhaka	11-2017	Not Tested	0	1
KDCP-69	Dhaka	2-2018	Not Detected	0	1
KDCP-183	Dhaka	1-2019	Not Tested	0	1
KDCP-51	Dhaka	6-2017	Not Detected	0	0
KMCP-54	Mathbaria	4-2018	Not Detected	0	0
KMCP-59	Mathbaria	4-2018	Not Detected	0	0
KMCP-66	Mathbaria	4-2018	CRISPR-Cas	0	0
KDCP-80	Dhaka	4-2018	Not Detected	0	0
KMCP-73	Mathbaria	5-2018	Not Detected	0	0
KMCP-74	Mathbaria	5-2018	Not Detected	0	0
KMCP-77	Mathbaria	5-2018	Not Detected	0	0
KMCP-78	Mathbaria	5-2018	Not Detected	0	0
KMCP-91	Mathbaria	5-2018	CRISPR-Cas	1	0
KMCP-110	Mathbaria	5-2019	odn Nuclease	0	0
KMCP-116	Mathbaria	5-2019	odn Nuclease	1	0
KMCP-117	Mathbaria	5-2019	CRISPR-Cas	1	0
KMCP-120	Mathbaria	5-2019	Not Detected	0	0
KMCP-122	Mathbaria	5-2019	CRISPR-Cas	0	0
KMCP-126	Mathbaria	5-2019	Not Detected	0	0
KMCP-127	Mathbaria	5-2019	odn Nuclease	0	0
KMCP-129	Mathbaria	5-2019	Not Detected	0	0
KMCP-133	Mathbaria	5-2019	Not Detected	0	0
KMCP-147	Mathbaria	6-2019	odn Nuclease	0	0
KDCP-261	Dhaka	8-2019	odn Nuclease	0	0
KMCP-02	Mathbaria	4-2017	CRISPR-Cas	1	0
KMCP-10	Mathbaria	4-2017	CRISPR-Cas	1	0
KMCP-13	Mathbaria	4-2017	CRISPR-Cas	1	0
KDCP-15	Dhaka	5-2017	Not Detected	0	0
KDCP-29	Dhaka	5-2017	Not Detected	0	0
KDCP-34	Dhaka	5-2017	CRISPR-Cas	0	0
KMCP-27	Mathbaria	6-2017	Not Detected	0	0
KMCP-32	Mathbaria	7-2017	Not Detected	0	0
KMCP-34	Mathbaria	8-2017	Not Detected	2	0
KMCP-35	Mathbaria	8-2017	CRISPR-Cas	0	0
KMCP-36	Mathbaria	10-2017	Not Detected	0	0
KDCP-61	Dhaka	10-2017	Not Detected	0	0
KMCP-42	Mathbaria	11-2017	Not Detected	0	0
KDCP-62	Dhaka	11-2017	Not Detected	0	0
KMCP-45	Mathbaria	12-2017	Not Detected	0	0
KDCP-64	Dhaka	12-2017	Not Detected	0	0
KMCP-47	Mathbaria	1-2018	Not Detected	0	0
KDCP-70	Dhaka	2-2018	Not Detected	0	0
KDCP-71	Dhaka	2-2018	Not Detected	0	0
KDCP-72	Dhaka	2-2018	Not Detected	0	0
KDCP-75	Dhaka	2-2018	Not Detected	0	0
KDCP-76	Dhaka	2-2018	Not Detected	0	0
KDCP-77	Dhaka	2-2018	Not Detected	0	0
KDCP-78	Dhaka	2-2018	Not Detected	0	0
KMCP-48	Mathbaria	3-2018	Not Detected	0	0
KMCP-51	Mathbaria	3-2018	Not Detected	0	0
KMCP-53	Mathbaria	4-2018	Not Detected	0	0
KMCP-58	Mathbaria	4-2018	Not Detected	0	0
KMCP-60	Mathbaria	4-2018	Not Detected	0	0
KMCP-62	Mathbaria	4-2018	Not Detected	0	0
KMCP-63	Mathbaria	4-2018	CRISPR-Cas	0	0
KMCP-64	Mathbaria	4-2018	Not Detected	0	0
KDCP-84	Dhaka	4-2018	Not Detected	0	0
KDCP-85	Dhaka	4-2018	Not Detected	0	0
KDCP-86	Dhaka	4-2018	Not Detected	0	0
KMCP-71	Mathbaria	5-2018	Not Detected	0	0
KMCP-75	Mathbaria	5-2018	CRISPR-Cas	0	0
KMCP-79	Mathbaria	5-2018	Not Detected	0	0
KMCP-81	Mathbaria	5-2018	CRISPR-Cas	0	0
KMCP-82	Mathbaria	5-2018	Not Detected	0	0
KMCP-83	Mathbaria	5-2018	CRISPR-Cas	0	0
KMCP-84	Mathbaria	5-2018	Not Detected	0	0
KMCP-86	Mathbaria	5-2018	odn Nuclease	1	0
KMCP-87	Mathbaria	5-2018	Not Detected	0	0
KMCP-89	Mathbaria	5-2018	Not Detected	0	0
KMCP-92	Mathbaria	6-2018	Not Detected	0	0
KMCP-94	Mathbaria	6-2018	Not Detected	0	0
KMCP-95	Mathbaria	11-2018	Not Detected	0	0
KMCP-96	Mathbaria	2-2019	Not Detected	0	0
KMCP-97	Mathbaria	2-2019	Not Detected	0	0
KMCP-98	Mathbaria	3-2019	Not Detected	0	0
KMCP-99	Mathbaria	3-2019	Not Detected	0	0
KMCP-100	Mathbaria	3-2019	Not Detected	0	0
KMCP-101	Mathbaria	4-2019	Not Detected	0	0
KMCP-102	Mathbaria	4-2019	Not Detected	0	0
KMCP-103	Mathbaria	4-2019	Not Detected	0	0
KMCP-104	Mathbaria	4-2019	BOTH	1	0
KMCP-105	Mathbaria	5-2019	Not Detected	0	0
KMCP-106	Mathbaria	5-2019	Not Detected	0	0
KMCP-108	Mathbaria	5-2019	Not Detected	0	0
KMCP-109	Mathbaria	5-2019	Not Detected	0	0
KMCP-111	Mathbaria	5-2019	Not Detected	0	0
KMCP-112	Mathbaria	5-2019	Not Detected	0	0
KMCP-113	Mathbaria	5-2019	Not Detected	0	0
KMCP-114	Mathbaria	5-2019	odn Nuclease	0	0
KMCP-115	Mathbaria	5-2019	odn Nuclease	0	0
KMCP-118	Mathbaria	5-2019	Not Detected	0	0
KMCP-121	Mathbaria	5-2019	odn Nuclease	0	0
KMCP-123	Mathbaria	5-2019	odn Nuclease	0	0
KMCP-124	Mathbaria	5-2019	odn Nuclease	0	0
KMCP-125	Mathbaria	5-2019	Not Detected	0	0
KMCP-128	Mathbaria	5-2019	Not Detected	0	0
KMCP-130	Mathbaria	5-2019	odn Nuclease	0	0
KMCP-131	Mathbaria	5-2019	Not Detected	0	0
KMCP-132	Mathbaria	5-2019	Not Detected	0	0
KMCP-135	Mathbaria	5-2019	odn Nuclease	0	0
KMCP-136	Mathbaria	5-2019	Not Detected	0	0
KMCP-139	Mathbaria	5-2019	Not Detected	0	0
KMCP-140	Mathbaria	5-2019	odn Nuclease	0	0
KMCP-142	Mathbaria	5-2019	Not Detected	0	0
KMCP-143	Mathbaria	6-2019	Not Detected	0	0
KMCP-148	Mathbaria	6-2019	Not Detected	0	0
KMCP-150	Mathbaria	6-2019	odn Nuclease	0	0
KMCP-152	Mathbaria	6-2019	Not Detected	0	0
KMCP-156	Mathbaria	6-2019	odn Nuclease	0	0
KMCP-157	Mathbaria	6-2019	odn Nuclease	1	0
KDCP-240	Dhaka	6-2019	Not Detected	0	0
KDCP-242	Dhaka	6-2019	Not Detected	0	0
KDCP-243	Dhaka	6-2019	Not Detected	0	0
KDCP-244	Dhaka	6-2019	Not Detected	0	0
KMCP-162	Mathbaria	7-2019	Not Detected	0	0
KDCP-246	Dhaka	7-2019	odn Nuclease	1	0
KDCP-247	Dhaka	7-2019	Not Detected	0	0
KDCP-248	Dhaka	7-2019	Not Detected	0	0
KDCP-249	Dhaka	7-2019	odn Nuclease	0	0
KDCP-252	Dhaka	7-2019	odn Nuclease	0	0
KDCP-263	Dhaka	8-2019	odn Nuclease	0	0
KDCP-268	Dhaka	8-2019	Not Detected	0	0
KDCP-273	Dhaka	9-2019	odn Nuclease	1	0
KDCP-274	Dhaka	9-2019	Not Detected	0	0
KDCP-277	Dhaka	9-2019	Not Detected	0	0
KDCP-279	Dhaka	9-2019	Not Detected	0	0

### Sheet: ICP1 Isolates
Phage Name	Accession	Patient ID	anti-PLE locus
2017_Dha_B	MW794158	KDCP-18	CRISPR
2017_Dha_S	MW794166	KDCP-18	CRISPR
2017_Dha_C	MW794159	KDCP-19	CRISPR
2017_Dha_D	MW794160	KDCP-24	CRISPR
2017_Dha_R	MW794165	KDCP-26	CRISPR
2017_Dha_V	MW794167	KDCP-26	CRISPR
2017_Dha_N	MW794162	KDCP-35	CRISPR
2017_Dha_O	MW794163	KDCP-35	CRISPR
2017_Dha_P	MW794164	KDCP-35	CRISPR
2017_Dha_W	MW794168	KDCP-36	CRISPR
2017_Dha_X	MW794169	KDCP-36	CRISPR
2017_Dha_E	MW794161	KDCP-37	CRISPR
2017_Dha_Y	MW794170	KDCP-38	CRISPR
2017_Dha_Z	MW794171	KDCP-38	CRISPR
2017_Dha_AA	MW794153	KDCP-38	CRISPR
2017_Dha_AB	MW794154	KDCP-39	CRISPR
2017_Dha_AC	MW794155	KDCP-39	CRISPR
2016_Dha_A	MW794151	KDCP-05	CRISPR
2017_Dha_A	MW794152	KDCP-07	CRISPR
2017_Dha_F	MZ292654	KDCP-07	CRISPR
2017_Mat_K	MW794173	KMCP-10	CRISPR
2019_Mat_005	MW794188	KMCP-104	CRISPR
2019_Mat_C	MW794190	KMCP-117	CRISPR
2017_Mat_H	MN419153	KMCP-13	CRISPR
2017_Mat_I	MW794172	KMCP-02	CRISPR
2017_Dha_AD	MW794156	KMCP-34	CRISPR
2017_Dha_AE	MW794157	KMCP-34	CRISPR
2018_Mat_B	MW794183	KMCP-55	CRISPR
2018_Mat_159	MW794177	KMCP-76	CRISPR
2018_Mat_164	MW794179	KMCP-76	CRISPR
2018_Mat_166	MW794180	KMCP-76	CRISPR
2018_Mat_170	MW794182	KMCP-76	CRISPR
2018_Mat_004	MW794176	KMCP-91	CRISPR
2019_Dha_007	MW794184	KDCP-246	odn
2019_Dha_G	MW794185	KDCP-260	odn
2019_Dha_H	MW794186	KDCP-273	odn
2019_Dha_I	MW794187	KDCP-278	odn
2019_Mat_B	MW794189	KMCP-116	odn
2019_Mat_D	MW794191	KMCP-138	odn
2019_Mat_E	MW794192	KMCP-157	odn
2018_Mat_160	MW794178	KMCP-76	odn
2018_Mat_167	MW794181	KMCP-76	odn
2018_Mat_001	MW794174	KMCP-86	odn
2018_Mat_002	MW794175	KMCP-88	odn
