## Supplementary material for "Evolutionary sweeps of subviral parasites and their phage host bring unique parasite variants and disappearance of a phage CRISPR-Cas system": Table S4

### Sheet: spacer_hit_table
Spacer_seq	Spacer_len	spacer_number	PLE1	PLE2	PLE3	PLE4	PLE5	PLE6	PLE7	PLE8	PLE9	PLE10	ICP1_count	ICP1_genomes_present
TTTTAGCTTCATCATTTTGCATAGTTGCAATG	32	1			100	100	100	100					38	2018_Mat_164, 2017_Dha_Y, 2018_Mat_B, 2017_Dha_B, 2017_Dha_AE, 2019_Mat_005, 2018_Mat_170, 2017_Dha_O, 2004_Dha_A, 2017_Dha_V, 2018_Mat_166, 2015_Dha_A, 2017_Mat_H, 2017_Dha_AB, 2017_Dha_E, 2018_Mat_004, 2011_Dha_A, 2018_Mat_159, 2017_Dha_S, 2016_Dha_A, 2017_Dha_AD, 2011_Dha_B, 2017_Dha_C, 2017_Dha_N, 2017_Dha_P, 2017_Dha_F, 2017_Mat_K, 2017_Dha_AA, 2017_Dha_X, 2017_Dha_A, 2017_Dha_R, 2003_Dha_A,…
TATCGATCATCCAGATACTACCGACTCTAACA	32	2		100	100	100		100	93.75				19	2018_Mat_164, 2018_Mat_B, 2019_Mat_005, 2018_Mat_170, 2004_Dha_A, 2018_Mat_166, 2015_Dha_A, 2017_Mat_H, 2018_Mat_004, 2011_Dha_A, 2018_Mat_159, 2011_Dha_B, 2017_Dha_C, 2017_Dha_P, 2017_Mat_K, 2017_Dha_AA, 2003_Dha_A, 2019_Mat_C, 2017_Mat_I
ATTGAAAATGCAGGGCTTATAGCTGATTGTGA	32	3		100					100	100			27	2018_Mat_164, 2018_Mat_B, 2017_Dha_B, 2017_Dha_AE, 2019_Mat_005, 2018_Mat_170, 2017_Dha_O, 2017_Dha_V, 2018_Mat_166, 2015_Dha_A, 2017_Mat_H, 2018_Mat_004, 2018_Mat_159, 2016_Dha_A, 2011_Dha_B, 2017_Dha_C, 2017_Dha_P, 2017_Dha_F, 2017_Mat_K, 2017_Dha_AA, 2017_Dha_X, 2017_Dha_A, 2017_Dha_R, 2017_Dha_W, 2019_Mat_C, 2017_Mat_I, 2017_Dha_AC
TGAGTCGAGACGAGATTATGTCATCACTACAA	32	4		100									23	2018_Mat_164, 2017_Dha_Y, 2018_Mat_B, 2019_Mat_005, 2018_Mat_170, 2018_Mat_166, 2015_Dha_A, 2017_Mat_H, 2017_Dha_AB, 2017_Dha_E, 2018_Mat_004, 2018_Mat_159, 2017_Dha_S, 2016_Dha_A, 2017_Dha_AD, 2011_Dha_B, 2017_Dha_C, 2017_Dha_N, 2017_Mat_K, 2017_Dha_AA, 2017_Dha_Z, 2017_Dha_D, 2017_Mat_I
ACGCTGTTCCACTTCGGCGGTGAGTTCTGCTT	32	5	100	100	84.375		81.25	84.375				100	31	2018_Mat_164, 2017_Dha_Y, 2018_Mat_B, 2017_Dha_AE, 2019_Mat_005, 2018_Mat_170, 2017_Dha_O, 2017_Dha_V, 2018_Mat_166, 2015_Dha_A, 2017_Mat_H, 2017_Dha_AB, 2017_Dha_E, 2018_Mat_004, 2018_Mat_159, 2017_Dha_S, 2016_Dha_A, 2017_Dha_AD, 2011_Dha_B, 2017_Dha_C, 2017_Dha_N, 2017_Dha_F, 2017_Mat_K, 2017_Dha_X, 2017_Dha_A, 2017_Dha_R, 2017_Dha_W, 2019_Mat_C, 2017_Dha_Z, 2017_Dha_D, 2017_Dha_AC
TTCTTGTGTGTAACCCACTGCAAGCAATACAC	32	6			90.323	90.625		90.625				87.5	37	2018_Mat_164, 2017_Dha_Y, 2018_Mat_B, 2017_Dha_B, 2017_Dha_AE, 2019_Mat_005, 2018_Mat_170, 2017_Dha_O, 2004_Dha_A, 2017_Dha_V, 2018_Mat_166, 2015_Dha_A, 2017_Mat_H, 2017_Dha_AB, 2017_Dha_E, 2018_Mat_004, 2018_Mat_159, 2017_Dha_S, 2016_Dha_A, 2017_Dha_AD, 2011_Dha_B, 2017_Dha_C, 2017_Dha_N, 2017_Dha_P, 2017_Dha_F, 2017_Mat_K, 2017_Dha_AA, 2017_Dha_X, 2017_Dha_A, 2017_Dha_R, 2003_Dha_A, 2017_Dha_W,…
TGTTATAAAGTCGATCACTGCTGTCACGTCTT	32	7		100						87.097			27	2018_Mat_164, 2017_Dha_Y, 2018_Mat_B, 2017_Dha_B, 2017_Dha_AE, 2019_Mat_005, 2018_Mat_170, 2017_Dha_O, 2018_Mat_166, 2017_Mat_H, 2017_Dha_AB, 2017_Dha_E, 2018_Mat_159, 2017_Dha_S, 2016_Dha_A, 2017_Dha_AD, 2011_Dha_B, 2017_Dha_C, 2017_Dha_N, 2017_Dha_P, 2017_Dha_F, 2017_Mat_K, 2019_Mat_C, 2017_Dha_Z, 2017_Dha_D, 2017_Mat_I, 2017_Dha_AC
GCCCCACTCAATTAACTATCCAACTGATGCAA	32	8	100			93.75	100						24	2017_Dha_Y, 2017_Dha_B, 2017_Dha_AE, 2017_Dha_O, 2017_Dha_V, 2017_Dha_AB, 2017_Dha_E, 2017_Dha_E, 2017_Dha_S, 2016_Dha_A, 2017_Dha_AD, 2011_Dha_B, 2017_Dha_C, 2017_Dha_N, 2017_Dha_P, 2017_Dha_F, 2017_Dha_X, 2017_Dha_A, 2017_Dha_R, 2017_Dha_W, 2017_Dha_Z, 2017_Dha_D, 2017_Dha_D, 2017_Dha_AC
TACCAAAAGGTGTCTACCTTGAACTACCATAA	32	9	96.875	96.875									9	2018_Mat_B, 2019_Mat_005, 2018_Mat_170, 2017_Mat_H, 2018_Mat_004, 2018_Mat_159, 2017_Mat_K, 2019_Mat_C, 2017_Mat_I
TATTGGTTTATTACCCTGTTGCTACCCGTGAA	32	10	100	100		93.75	100				100		2	2017_Dha_B, 2005_Dha_A
TGCGGCGCTTAAATTGGTTGAGTATAGACACA	32	11											2	2006_Dha_E, 2005_Dha_A
TGAATTAGGAATGGCTAATATTGGGGAGAGTAG	33	12									91.176		2	2006_Dha_E, 2005_Dha_A
TAATTTTACTGCCTGTCTTACGGTAAGGTGAC	32	13		100					96.875	90.625	100		1	2006_Dha_E
AACCGTGAATACTGCATTACGTCCACTAGTTT	32	14	100			100	100	100					2	2006_Dha_E, 2005_Dha_A
TCACGGTTGAGTGTTCTATTTGTAGTGTGGAT	32	15	100			100	100	100					2	2006_Dha_E, 2005_Dha_A
ACAAGTTTGCAGTAGCTCCTATTACTCTTCTA	32	16											2	2004_Dha_A, 2003_Dha_A
TCTTGCACACAAAATATAAACCACACATAGTTA	33	17											2	2004_Dha_A, 2003_Dha_A
AGGTTCCCAACCTTCTGTCAATAGTTTCAAAA	32	18											3	2004_Dha_A, 2017_Dha_AA, 2003_Dha_A
CAGAAGAGGAACCGGAAGAGGTTCAACCTCAA	32	19	93.75	100	84.375			84.375	93.75	93.75	84.375	84.375	2	2004_Dha_A, 2003_Dha_A
TGATTGATTCAAAATAACAAATAACAACAAAA	32	20	100				100				93.75		1	2015_Dha_A
TGGTTGTCGAGAATAATAGCACGGTGAAACTA	32	21	100						96.875		96.875	100	1	2015_Dha_A
GTTCGCAACACTCGATCCTACTTTGCGTAAAA	32	22											2	2015_Dha_A, 2017_Dha_AA
CAGTCGGGGGGCGTGTCGGGGTCAATACATAA	32	23											1	2011_Dha_A
ATCATGGTACTGAAGAGTTAGGTCGTCTGTAA	32	24											1	2011_Dha_A
ACTTAAACGAACACCGTGTTGCAGCTTATGTA	32	25	81.818	96.875	84.375	96.875	84.375	84.375	84.848	96.875	81.818	81.818	1	2011_Dha_A
CTTTAAACGATGAAGGGAAAAAGGCGTATTTT	32	26			90.625	100	78.125	100					1	2011_Dha_A
AACGTGGTTATCAGTTTATGGGATTTGTTGGT	32	27											1	2011_Dha_A
ATTTAAATAGGGAAGATAAGCAAAGGGTTGAC	32	28	100	100					87.5	87.5	96.875	100	1	2011_Dha_A
TGCATCATGATTATTTCAAGCGGTGGTTAACA	32	29	100				100						1	2011_Dha_A
GCCTAAAAGCTGGTGAGACTCAAAACGATTAT	32	30		100	100			100	100	100	96.875	100	1	2005_Dha_A
TTAATCATCCCAAGGTTAGAGACCAATCAATA	32	31											1	2005_Dha_A
CCTATGCGGCTGCTAACAGGTTCCCAACCTTCTGTCAATAGTTTCAAAA	49	32											1	2017_Dha_AA
AACTTGCTAGTTATGTATCGGAAGATTTTGAA	32	33			100								1	2017_Dha_AA
GTTAACGGTGTTATCCACCTAATCAACTAAAA	32	34		93.75	87.5	90.625	93.75		90.323		84.375		1	2017_Dha_AA
CAGATATTACTAAATGCGAGCGCATGGTGCGT	32	35	100	100				100	100			100	1	2017_Dha_AA
GGGATAGGATTCTTTGCTAAACCTTTACACTT	32	36	100	93.75			93.75		93.75		100		1	2017_Dha_AA
TGAGTCGAGACGAAATTATGTCATCACTACAA	32	37		96.875									1	2019_Mat_C
