## Supplementary material for "Evolutionary sweeps of subviral parasites and their phage host bring unique parasite variants and disappearance of a phage CRISPR-Cas system": Table S6

### Sheet: Sheet1
Patient-Isolate_label	Accession	Patient_ID	Isolate_#	Year	City	PLE	HS5
M07.1	SRR14297654	KMCP-07	1	2017	Mathbaria	PLE1	Ind6
M07.2	SRR14297653	KMCP-07	2	2017	Mathbaria	PLE1	Ind6
M07.3	SRR14297629	KMCP-07	3	2017	Mathbaria	PLE1	Ind6
D24.1	SRR14297688	KDCP-24	1	2017	Dhaka	PLE1	Ind6
D37.1	SRR14297693	KDCP-37	1	2017	Dhaka	PLE1	Ind6
D03	SRR14297698	KDCP-03		2016	Dhaka	PLE1	Ind6
D21	SRR14297651	KDCP-21		2017	Dhaka	PLE1	Ind6
D55.1	SRR14297471	KDCP-55	1	2017	Dhaka		Ind6
D55.2	SRR14297572	KDCP-55	2	2017	Dhaka	PLE1	Ind6
D55.3	SRR14297583	KDCP-55	3	2017	Dhaka		Ind6
D55.4	SRR14297594	KDCP-55	4	2017	Dhaka	PLE1	Ind6
D04	SRR14297605	KDCP-04		2016	Dhaka	PLE1	Ind6
D59.1	SRR14297616	KDCP-59	1	2017	Dhaka	PLE1	Ind6
D50	SRR14297625	KDCP-50		2017	Dhaka	PLE1	Ind6
D16	SRR14297489	KDCP-16		2017	Dhaka	PLE1	Ind6
D18.1	SRR14297500	KDCP-18	1	2017	Dhaka	PLE1	Ind6
D25.1	SRR14297511	KDCP-25	1	2017	Dhaka	PLE1	Ind6
D26.1	SRR14297522	KDCP-26	1	2017	Dhaka		Ind6
D73.1	SRR14297636	KDCP-73	1	2018	Dhaka
D39.1	SRR14297529	KDCP-39	1	2017	Dhaka	PLE10	Ind6
D39.2	SRR14297537	KDCP-39	2	2017	Dhaka	PLE10	Ind6
M160.1	SRR14297648	KMCP-160	1	2019	Mathbaria		Ind5
M01	SRR14297649	KMCP-01		2017	Mathbaria		Ind6
D73.2	SRR14297650	KDCP-73	2	2018	Dhaka
D59.2	SRR14297652	KDCP-59	2	2017	Dhaka	PLE1	Ind6
D18.2	SRR14297655	KDCP-18	2	2017	Dhaka	PLE1	Ind6
M90.1	SRR14297657	KMCP-90	1	2018	Mathbaria		Ind5
M90.2	SRR14297658	KMCP-90	2	2018	Mathbaria		Ind5
D68.1	SRR14297659	KDCP-68	1	2018	Dhaka
D68.2	SRR14297660	KDCP-68	2	2018	Dhaka	PLE1
D68.3	SRR14297661	KDCP-68	3	2018	Dhaka
D69	SRR14297662	KDCP-69		2018	Dhaka	PLE1	Ind6
D74	SRR14297542	KDCP-74		2018	Dhaka
D79	SRR14297543	KDCP-79		2018	Dhaka		Ind5
D81	SRR14297544	KDCP-81		2018	Dhaka
D82	SRR14297663	KDCP-82		2018	Dhaka		Ind5
D83	SRR14297665	KDCP-83		2018	Dhaka		Ind5
D87	SRR14297666	KDCP-87		2018	Dhaka		Ind5
D90	SRR14297667	KDCP-90		2018	Dhaka
D98	SRR14297668	KDCP-98		2018	Dhaka		Ind5
D103	SRR14297669	KDCP-103		2018	Dhaka		Ind5
D136	SRR14297670	KDCP-136		2018	Dhaka		Ind5
D137.1	SRR14297671	KDCP-137	1	2018	Dhaka		Ind5
D137.2	SRR14297672	KDCP-137	2	2018	Dhaka		Ind5
D140	SRR14297673	KDCP-140		2018	Dhaka		Ind5
D144	SRR14297674	KDCP-144		2018	Dhaka		Ind5
D147	SRR14297676	KDCP-147		2018	Dhaka		Ind5
D148	SRR14297677	KDCP-148		2018	Dhaka		Ind5
D152	SRR14297678	KDCP-152		2018	Dhaka		Ind5
D154	SRR14297679	KDCP-154		2018	Dhaka		Ind5
D168	SRR14297545	KDCP-168		2018	Dhaka		Ind5
D183	SRR14297546	KDCP-183		2019	Dhaka	PLE1	Ind6
D187	SRR14297547	KDCP-187		2019	Dhaka		Ind5
D195	SRR14297680	KDCP-195		2019	Dhaka		Ind5
D202	SRR14297681	KDCP-202		2019	Dhaka		Ind5
D208	SRR14297682	KDCP-208		2019	Dhaka		Ind5
D215	SRR14297548	KDCP-215		2019	Dhaka		Ind5
D220	SRR14297549	KDCP-220		2019	Dhaka		Ind5
D226	SRR14297550	KDCP-226		2019	Dhaka		Ind5
D228	SRR14297684	KDCP-228		2019	Dhaka		Ind5
D231	SRR14297551	KDCP-231		2019	Dhaka		Ind5
D241	SRR14297552	KDCP-241		2019	Dhaka		Ind5
D245	SRR14297553	KDCP-245		2019	Dhaka		Ind5
D250	SRR14297685	KDCP-250		2019	Dhaka		Ind5
D254	SRR14297686	KDCP-254		2019	Dhaka		Ind5
D260	SRR14297687	KDCP-260		2019	Dhaka		Ind5
D262.1	SRR14297554	KDCP-262	1	2019	Dhaka		Ind5
D262.2	SRR14297555	KDCP-262	2	2019	Dhaka		Ind5
D264	SRR14297556	KDCP-264		2019	Dhaka		Ind5
D270	SRR14297689	KDCP-270		2019	Dhaka		Ind5
D278	SRR14297557	KDCP-278		2019	Dhaka		Ind5
D281	SRR14297558	KDCP-281		2019	Dhaka		Ind5
M49	SRR14297559	KMCP-49		2018	Mathbaria		Ind6
M52	SRR14297690	KMCP-52		2018	Mathbaria		Ind5
M55	SRR14297691	KMCP-55		2018	Mathbaria		Ind5
M56	SRR14297692	KMCP-56		2018	Mathbaria		Ind5
M57	SRR14297560	KMCP-57		2018	Mathbaria		Ind5
M61	SRR14297561	KMCP-61		2018	Mathbaria		Ind5
M65	SRR14297562	KMCP-65		2018	Mathbaria		Ind5
M67	SRR14297694	KMCP-67		2018	Mathbaria		Ind5
M68	SRR14297563	KMCP-68		2018	Mathbaria		Ind5
M69	SRR14297564	KMCP-69		2018	Mathbaria		Ind5
M70	SRR14297565	KMCP-70		2018	Mathbaria		Ind5
M72	SRR14297695	KMCP-72		2018	Mathbaria		Ind5
M80	SRR14297696	KMCP-80		2018	Mathbaria		Ind6
M85	SRR14297697	KMCP-85		2018	Mathbaria		Ind5
M88	SRR14297566	KMCP-88		2018	Mathbaria		Ind5
M90.3	SRR14297567	KMCP-90	3	2018	Mathbaria		Ind5
M93	SRR14297568	KMCP-93		2018	Mathbaria		Ind5
M107	SRR14297699	KMCP-107		2019	Mathbaria		Ind5
M119	SRR14297569	KMCP-119		2019	Mathbaria		Ind5
M134	SRR14297570	KMCP-134		2019	Mathbaria		Ind5
M137	SRR14297571	KMCP-137		2019	Mathbaria		Ind5
M138	SRR14297700	KMCP-138		2019	Mathbaria		Ind5
M145	SRR14297701	KMCP-145		2019	Mathbaria		Ind5
M146	SRR14297458	KMCP-146		2019	Mathbaria		Ind5
M160.2	SRR14297481	KMCP-160	2	2019	Mathbaria		Ind5
D01	SRR14297467	KDCP-01		2016	Dhaka	PLE1	Ind6
D02	SRR14297466	KDCP-02		2016	Dhaka	PLE1	Ind6
D05	SRR14297465	KDCP-05		2016	Dhaka	PLE1	Ind6
D06	SRR14297464	KDCP-06		2017	Dhaka	PLE1	Ind6
D12	SRR14297463	KDCP-12		2017	Dhaka	PLE1	Ind6
D17	SRR14297462	KDCP-17		2017	Dhaka	PLE1	Ind6
D20	SRR14297461	KDCP-20		2017	Dhaka		Ind6
D26.2	SRR14297573	KDCP-26	2	2017	Dhaka		Ind6
D32	SRR14297574	KDCP-32		2017	Dhaka		Ind6
D38	SRR14297575	KDCP-38		2017	Dhaka	PLE1	Ind6
D40	SRR14297576	KDCP-40		2017	Dhaka	PLE1	Ind6
D41	SRR14297577	KDCP-41		2017	Dhaka	PLE1	Ind6
D42	SRR14297578	KDCP-42		2017	Dhaka		Ind6
D43	SRR14297579	KDCP-43		2017	Dhaka	PLE1	Ind6
D44	SRR14297580	KDCP-44		2017	Dhaka	PLE1	Ind6
D53	SRR14297581	KDCP-53		2017	Dhaka	PLE1
D54	SRR14297582	KDCP-54		2017	Dhaka		Ind6
D57	SRR14297584	KDCP-57		2017	Dhaka		Ind6
D58	SRR14297585	KDCP-58		2017	Dhaka	PLE1	Ind6
D63	SRR14297586	KDCP-63		2017	Dhaka	PLE1	Ind6
D66	SRR14297587	KDCP-66		2017	Dhaka
M19	SRR14297588	KMCP-19		2017	Mathbaria		Ind6
D11	SRR14297599	KDCP-11		2017	Dhaka	PLE1	Ind6
M16.1	SRR14297610	KMCP-16	1	2017	Mathbaria		Ind6
M16.2	SRR14297611	KMCP-16	2	2017	Mathbaria		Ind6
M16.3	SRR14297612	KMCP-16	3	2017	Mathbaria		Ind6
M18	SRR14297613	KMCP-18		2017	Mathbaria		Ind6
D24.2	SRR14297622	KDCP-24	2	2017	Dhaka	PLE1	Ind6
D37.2	SRR14297623	KDCP-37	2	2017	Dhaka	PLE1	Ind6
D59.3	SRR14297624	KDCP-59	3	2017	Dhaka	PLE1	Ind6
D18.3	SRR14297626	KDCP-18	3	2017	Dhaka	PLE1	Ind6
D25.2	SRR14297627	KDCP-25	2	2017	Dhaka	PLE1	Ind6
D24.3	SRR14297628	KDCP-24	3	2017	Dhaka	PLE1	Ind6
D24.4	SRR14297482	KDCP-24	4	2017	Dhaka	PLE1	Ind6
D19.1	SRR14297483	KDCP-19	1	2017	Dhaka		Ind6
D19.2	SRR14297484	KDCP-19	2	2017	Dhaka		Ind6
D19.3	SRR14297485	KDCP-19	3	2017	Dhaka		Ind6
D19.4	SRR14297486	KDCP-19	4	2017	Dhaka		Ind6
D36	SRR14297487	KDCP-36		2017	Dhaka	PLE1	Ind6
D35.1	SRR14297488	KDCP-35	1	2017	Dhaka	PLE1	Ind6
D35.2	SRR14297490	KDCP-35	2	2017	Dhaka	PLE1	Ind6
D28.1	SRR14297491	KDCP-28	1	2017	Dhaka	PLE1	Ind6
D28.2	SRR14297492	KDCP-28	2	2017	Dhaka	PLE1	Ind6
D28.3	SRR14297493	KDCP-28	3	2017	Dhaka	PLE1	Ind6
D28.4	SRR14297494	KDCP-28	4	2017	Dhaka	PLE1	Ind6
D35.3	SRR14297495	KDCP-35	3	2017	Dhaka	PLE1	Ind6
D35.4	SRR14297496	KDCP-35	4	2017	Dhaka	PLE1	Ind6
D39.3	SRR14297497	KDCP-39	3	2017	Dhaka	PLE10	Ind6
D39.4	SRR14297498	KDCP-39	4	2017	Dhaka	PLE10	Ind6
D56.1	SRR14297499	KDCP-56	1	2017	Dhaka		Ind6
D56.2	SRR14297501	KDCP-56	2	2017	Dhaka		Ind6
