## Supplementary material for "Evolutionary sweeps of subviral parasites and their phage host bring unique parasite variants and disappearance of a phage CRISPR-Cas system": Table S7

### Sheet: Sheet1
SNPs that co-occur with the older lineage:
N16961	gene	locus tag	product	Type
142276	murI	N16961_VC00140	Glutamate racemase	Nonsynonymous
268101	argG	N16961_VC00255	Argininosuccinate synthase	Nonsynonymous
350685	tamA	N16961_VC00347	Translocation and assembly module TamA	Nonsynonymous
366810	mgtE	N16961_VC00359	Magnesium transporter MgtE	Nonsynonymous
446108	barA_1	N16961_VC00440	Signal transduction histidine-protein kinase BarA	Nonsynonymous
472402	nudF_1	N16961_VC00458	ADP-ribose pyrophosphatase	Nonsynonymous
705572	smrA_1	N16961_VC00661	putative DNA endonuclease SmrA	Nonsynonymous
724884	tycC	N16961_VC00673	Tyrocidine synthase 3	Nonsynonymous
1460165	cobB	N16961_VC01353	NAD-dependent protein deacylase	Nonsynonymous
1632723	cysG_2	N16961_VC01498	Siroheme synthase	Nonsynonymous
1703606	sdaC_2	N16961_VC01555	Serine transporter	Nonsynonymous
1753292	gyrA	N16961_VC01597	DNA gyrase subunit A	Nonsynonymous
2091252	stcE_1	N16961_VC01908	Metalloprotease StcE	Nonsynonymous
2286507	suhB	N16961_VC02090	Inositol-1-monophosphatase	Nonsynonymous
2403910	glmM	N16961_VC02194	Phosphoglucosamine mutase	Nonsynonymous
2412278	tyrS_1	N16961_VC02202	Tyrosine--tRNA ligase	Nonsynonymous
2456839	srmB_2	N16961_VC02231	ATP-dependent RNA helicase SrmB	Nonsynonymous
2539569	pctB_3	N16961_VC02319	Methyl-accepting chemotaxis protein PctB	Nonsynonymous
2868401	coaD	N16961_VC02635	Phosphopantetheine adenylyltransferase	Nonsynonymous
3138908	dctM_4	N16961_VCA02870	C4-dicarboxylate TRAP transporter large permease protein DctM	Nonsynonymous
3243832	ulaA	N16961_VCA02962	Ascorbate-specific PTS system EIIC component	Nonsynonymous
3540670	trmL_2	N16961_VCA03281	tRNA (cytidine(34)-2'-O)-methyltransferase	Nonsynonymous
3751310	phhA	N16961_VCA03472	Phenylalanine-4-hydroxylase	Nonsynonymous
3898864	mcpU_2	N16961_VCA03605	Methyl-accepting chemotaxis protein McpU	Nonsynonymous
3966989	yecS	N16961_VCA03664	L-cystine transport system permease protein YecS	Nonsynonymous
4002697	putA	N16961_VCA03696	Bifunctional protein PutA	Nonsynonymous
4025590	tar_2	N16961_VCA03713	Methyl-accepting chemotaxis protein II	Nonsynonymous
SNPs that co-occur with the more recent lineage:
N16961	gene	locus tag	product	Type
57381	thiG	N16961_VC00059	Thiazole synthase	Nonsynonymous
86313	ubiA	N16961_VC00087	4-hydroxybenzoate octaprenyltransferase	Nonsynonymous
141450		N16961_VC00139	Extracellular serine proteinase	Nonsynonymous
208649	dsbD	N16961_VC00201	Thiol:disulfide interchange protein DsbD	Nonsynonymous
391901	valS	N16961_VC00387	Valine--tRNA ligase	Nonsynonymous
504610	ftsI	N16961_VC00487	Peptidoglycan D,D-transpeptidase FtsI	Nonsynonymous
599162	lysX	N16961_VC00561	Alpha-aminoadipate--LysW ligase LysX	Nonsynonymous
615800	recD	N16961_VC00571	RecBCD enzyme subunit RecD	Nonsynonymous
676447	skp	N16961_VC00633	Chaperone protein Skp	Nonsynonymous
690692	mltD	N16961_VC00646	Membrane-bound lytic murein transglycosylase D	Nonsynonymous
1342660	ltxA	N16961_VC01244	Leukotoxin	Nonsynonymous
1399821	appC	N16961_VC01295	Cytochrome bd-II ubiquinol oxidase subunit 1	Nonsynonymous
1515466	ctxB	N16961_VC01405	Cholera enterotoxin subunit B	Nonsynonymous
1521727	rtxA	N16961_VC01414	Multifunctional-autoprocessing repeats-in-toxin	Nonsynonymous
1681365	rstA	N16961_VC01536	Transcriptional regulatory protein RstA	Nonsynonymous
1726300	licH	N16961_VC01571	putative 6-phospho-beta-glucosidase	Nonsynonymous
2025072	nagA_2	N16961_VC01850	N-acetylglucosamine-6-phosphate deacetylase	Nonsynonymous
2728629	mutL	N16961_VC02503	DNA mismatch repair protein MutL	Nonsynonymous
2820637	mak	N16961_VC02589	Fructokinase	Nonsynonymous
3438408	clcA	N16961_VCA03189	H(+)/Cl(-) exchange transporter ClcA	Nonsynonymous
3946404	gltR_2	N16961_VCA03647	HTH-type transcriptional regulator GltR	Nonsynonymous
